# A model for reticular dysgenesis shows impaired sensory organ development and hair cell regeneration linked to cellular stress

**DOI:** 10.1101/610204

**Authors:** Alberto Rissone, Erin Jimenez, Kevin Bishop, Blake Carrington, Claire Slevin, Stephen M. Wincovitch, Raman Sood, Fabio Candotti, Shawn M. Burgess

## Abstract

Mutations in the gene AK2 are responsible for Reticular Dysgenesis (RD), a rare and severe form of primary immunodeficiency in children. RD patients have a severely shortened life expectancy and without treatment die a few weeks after birth. The only available therapeutic option for RD is bone marrow transplantation. To gain insight into the pathophysiology of RD, we previously created zebrafish models for an AK2 deficiency. One of the clinical features of RD is hearing loss, but its pathology and causes have not been determined. In adult mammals, sensory hair cells of the inner ear do not regenerate; however, their regeneration has been observed in several non-mammalian vertebrates, including zebrafish. Therefore, we use our RD zebrafish models to determine if AK2 deficiency affects sensory organ development and/or hair cell regeneration. Our studies indicated that AK2 is required for the correct development, survival and regeneration of sensory hair cells. Interestingly, AK2 deficiency induces the expression of several oxidative stress markers and it triggers an increased level of cell death in the hair cells. Finally, we show that glutathione treatment can partially rescue hair cell development in the sensory organs in our RD models, pointing to the potential use of antioxidants as a supportive therapeutic modality for RD patients, not only to increase their chances of survival, but to prevent or ameliorate their sensorineural hearing deficits.
