## Supplementary material for "A model for reticular dysgenesis shows impaired sensory organ development and hair cell regeneration linked to cellular stress": primers used in study

### Sheet: Sheet1
Gene	Primer Name	Sequence	Size (bp)
atoh1a	atoh1a-FOR	gaactcgacgtccagcattc	419
	atoh1a-REV	ttgtcgttgtcaaaggctgg
eya1	eya1-FOR	CAGACGGATTCCACGCTGCT	632
	eya1-REV	GGCTGATGGTGCTGGGTCTG
gpx1a	gpx1a-FOR	GAGAAGCTGGAAGTGAATGGTG	510
	gpx1a-REV	ACCTGAGCCGTGCAGTTCATG
gpx1b	gpx1b-FOR	TTCCAGCTCTTGGAGAAAGTGG	505
	gpx1b-REV	TAAAAGTGCATGTTGTGCCACAC
gpx4a	gpx4a-FOR	ACCAGTTCGGACGTCAGGAAC	477
	gpx4a-REV	GCATGTCTCTTCATCTGTCCTC
gpx4b	gpx4b-FOR	TGTGTATCATCACAAACGTAGCC	525
	gpx4b-REV	CACAGGCTTGAGGATCAGC
gstp1	gstp1-FOR	ACAGTGAGGCTTCCCTCATTGA	488
	gstp1-REV	TTCCATACAAAGACATGAGACATC
prdx1	prdx1-FOR	TCTCCGCTCCATTTCTAAAGACT	539
	prdx1-REV	CAGTGTAGTCAGAAGGTCATCG
prdx2	prdx2-FOR	CTAGCATGGATCAACACACCAC	550
	prdx2-REV	ATGCAATGCAGACTAACTAGCTG
prdx3	Prdx3 FOR_WISH	TCAAGGGCAAATACCTGGTC	674
	Prdx3 REV_WISH	CAGATCCCGTTCCCTATCAA
prdx4	Prdx4 FOR_WISH	TACTCAGCGAGTCGGTTGTG	497
	Prdx4 REV_WISH	TGTGTGTCCCTGATCCTCAA
prdx5	Prdx5 FOR_WISH	AGACAACTGCACTGCACACC	408
	Prdx5 REV_WISH	AGACCTCAAATTCCCAAGCA
prdx6	Prdx6 FOR_WISH	ACGTGACGTGAAGATGATCG	529
	Prdx6 REV_WISH	TGTGCAGGTGAGTGCATTTT
sod1	sod1-F	ACAGTCAGCATGGTGAACAAGG	532
	sod1-R	TTCAGAGGCATCCACATTGGTC
sod2	sod2-F	TCAACAACCTCAATGTCACAGAG	593
	sod2-R	TTTGATAGCTGTATCGTGGTCTG
